# Burden analysis of missense variants in 1,330 disease-associated genes on 3D provides insights into the mutation effects

**DOI:** 10.1101/693259

**Authors:** Sumaiya Iqbal, Jakob B. Jespersen, Eduardo Perez-Palma, Patrick May, David Hoksza, Henrike O. Heyne, Shehab S. Ahmed, Zaara T. Rifat, M. Sohel Rahman, Kasper Lage, Aarno Palotie, Jeffrey R. Cottrell, Florence F. Wagner, Mark J. Daly, Arthur J. Campbell, Dennis Lal

**Author notes:** these authors contributed equally to this work (Jakob B. Jespersen, Eduardo Perez-Palma, Patrick May).

## Abstract

Interpretation of the colossal number of genetic variants identified from sequencing applications is one of the major bottlenecks in clinical genetics, with the inference of the effect of amino acid-substituting missense variants on protein structure and function being especially challenging. Here we evaluated the burden of amino acids affected in pathogenic variants (n=32,923) compared to the variants (n=164,915) from the general population in 1,330 disease-associated genes on forty protein features using over 14,000 experimentally-solved 3D structures. By analyzing the whole gene/variant set jointly, we identified 18 features associated with 3D mutational hotspots that are generally important for protein fitness and stability. Individual analyses performed for twenty-four protein functional classes further revealed 240 characteristics of mutational hotspots in total, including new associations recapitulating the sheer diversity across proteins essential structural regions. We demonstrated that the function-specific features of variants correspond to the readouts of mutagenesis experiments and positively correlate with clinically-interpreted pathogenic and benign missense variants. Finally, we made our results available through a web server to foster accessibility and downstream research. Our findings represent a crucial step towards translational genetics, from highlighting the impact of mutations on protein structure to rationalizing the pathogenicity of variants in terms of the perturbed molecular mechanisms.
