## Supplementary Table 2 for "Burden analysis of missense variants in 1,330 disease-associated genes on 3D provides insights into the mutation effects"

### Sheet: Sheet1
Supplementary Table 2. Protein functional-class information. Protein class name, number of genes and protein structures in each class, number of pathogenic and population variants mapped on structures for each class, number of pathogenic- and population-variant-associated features for each class found in the statistical analysis, and the lists of genes under grouped into each class
Protein Class	Gene count	Structure count	Population variants mapped on the structure	Pathogenic variants mapped on the structure	pathogenic-variant-associated features	population-variant-associated features	Genes
All proteins	1330	14270	164915	32923	18	14	all
Calcium-Binding Protein	35	311	3834	1007	6	10	ACTN4;CUBN;NOL3;EFEMP2;COL1A1;SPTA1;PRKCG;THBD;CAPN1;MYL3;CALM1;MYL2;ARSB;CHN1;PLCG2;CAPN3;CASQ1;AKT1;AKT2;FBN1;NOTCH1;PSEN1;TNNC1;HPCA;STIM1;MICU1;AKT3;SLIT2;PRKCA;SRI;NCS1;CRB1;MYH14;MASTL;PLCE1
Cell Adhesion Molecule	40	298	5494	2523	13	15	EFEMP2;F8;ITGB3;ITGB2;ITGA2B;F5;CDH1;GP1BB;GP9;JUP;ITGB4;EPCAM;VCL;ITGB6;CDH3;MPZ;CTNNA1;CTNNB1;FBN1;DSC2;DSG2;TGFBI;USH1G;EDA;NSMCE3;NECTIN4;PCDH15;ISCU;NECTIN3;FLRT3;CD207;RS1;SCN2B;THBS1;SPARC;ITGA4;SCRIB;CDON;NLGN4X;CDH23
Cell Junction Protein	24	128	2395	472	8	3	DHH;ANG;GJB1;GJA1;FLNA;GJB2;HOXA13;NKX2-5;DSC2;MYO7A;DSG2;IHH;SHH;ALX4;DLL4;FLRT3;HESX1;NOTCH3;FLT1;SCRIB;MARVELD2;FLCN;BICC1;COLQ
Chaperone	27	137	3187	231	4	0	AIP;HTRA2;CRYAB;HSPB1;P4HB;HSPD1;DNAJB2;SNCA;HSPA9;CCT5;PEX3;YWHAG;HIKESHI;MMAA;COQ8A;HTRA1;OPTN;DNAJC12;MAN1B1;NFU1;HSPB6;TOR1A;TRAP1;DNAJC17;AHSP;SACS;AIPL1, LYRM4
Cytoskeletal Protein	83	635	10612	2219	9	2	KIF2A;TULP1;EML1;DNM1L;BIN1;KRIT1;SPTBN2;TCAP;MEFV;ACTN4;FLNB;CRYAB;KRT14;SPTA1;ANG;PRNP;KRT1;PFN1;MYL3;MAPT;MYL2;SPTB;DMD;ACTN1;KRT10;KRT5;JUP;DSP;VCL;TNNI3;FLNA;TUBG1;MSN;HOXA13;CTNNA1;CTNNB1;NF2;ACTN2;WAS;NOTCH1;EMD;CSRP3;DNM2;HCFC1;MYOM1;KIF11;ACTB;ACTG1;TNNC1;ANK2;CENPE;DNM1;KIF1A;MYO7A;DCTN1;DYNC1H1;FLNC;KIF22;MYLK;MAPKAPK3;KIF7;TUBA1A;TRAF3IP1;OPTN;PKP2;ARL6;GAN;KLHL3;USH1C;LMNA;GSN;TPM1;M…
Defense/Immunity protein	57	1069	7829	1442	7	9	MEFV;TYROBP;BCL10;C3;C5;CD4;CD8A;C1QB;C1QC;APOH;CFI;UMOD;CFH;VIM;GHR;CD59;IFNGR1;CSF2RA;IGLL1;CTLA4;PRLR;CD247;IL2RG;IFNGR2;TNFRSF4;B2M;C1QBP;FADD;IL10RA;HFE;TMEM173;OPTN;NECTIN4;CSF3R;COLEC11;CARD11;GP6;CD207;PSTPIP1;SH2D1A;A2M;LDLR;GYPA;C2;C8A;C6;CD46;CD79B;LIFR;LEPR;ADAR;TIRAP;MST1R;IL10RB;NLRP3;NLRP1;LY96
Enzyme Modulator	119	1280	14839	2418	10	7	DNM1L;PIK3R2;KRIT1;TCAP;ARHGEF9;TYROBP;PQBP1;HERC2;BCL10;PAH;SPINK1;SERPINC1;SERPINA1;SERPINA3;AGT;C3;C5;CST3;NRAS;HRAS;APOA1;APOE;CSTB;VWF;APP;SERPING1;SERPINA7;SERPIND1;SERPINA6;GNAI3;NCF1;RAC2;ARSB;PLCG2;RASA1;KITLG;IGFBP4;PLN;PIK3R1;PYCR1;NF2;CDKN1B;DNM2;ARHGDIA;CTSC;CDC42;RHOA;GNB1;XIAP;DNM1;SOS1;MYO7A;PKD2;GCKR;EFTUD2;NCF4;ELOC;RHEB;SEC23A;LRRK2;RPGRIP1L;BRAT1;KCTD1;ADAMTS13;MMAA;ATL1;RPGR;…
Extracellular Matrix Protein	41	309	4883	1380	11	9	AP4M1;EFEMP2;COL1A1;COL4A1;CRYAB;PMP2;PRNP;ITGB3;ITGB2;CRYGC;CRYGD;GP1BA;DMD;GP1BB;ITGB4;TSHR;ITGB6;CRYGS;FSHR;CTNNB1;FBN1;CRYBB2;COMP;CRYBA4;PLP1;JAG1;COL10A1;ADAMTS13;RTN4IP1;MYOC;TLR3;COL2A1;COL3A1;LMNA;COL1A2;COL4A2;SPARC;ENG;LAMA2;CRYBB3;CRYBB1
Hydrolase	198	2674	33556	8116	13	14	DNM1L;TPP1;OGG1;DHH;HTRA2;TLL1;MMP20;RNASEH1;SNRNP200;RNASEH2A;ZMPSTE24;EPM2A;ETHE1;STAMBP;DDX58;F8;F2;C1R;F9;F10;PLG;REN;ADA;TF;ANG;F11;GBA;PROC;LCAT;ARG1;CFI;BCHE;GLA;HEXA;CTSD;CAPN1;PRSS1;HEXB;BPGM;GUSB;ELANE;MMP2;HMBS;MME;F7;STS;FBP1;C1S;UCHL1;GAA;UROS;F5;ACE;PEPD;UNG;ACP5;ALAD;SI;ARSB;PNLIP;GLB1;PLCG2;NAGA;CAPN3;AGA;TNFAIP3;NT5E;IDS;ENPP1;UQCRC2;CES1;CAD;PPP2R1A;GCH1;CPS1;ATIC;GALNS;CBS;ATP7…
Isomerase	20	181	2988	694	6	3	PMM2;HPRT1;GPI;P4HB;BPGM;MUT;PPIB;ECHS1;CBS;PGM1;LSS;TPI1;AUH;GALE;PTGIS;HIBCH;MRI1;PGAM1;PIN1;CWC27
Kinase	126	1994	17994	3768	16	8	BMPR1B;PIK3CD;MAP3K7;DCX;JAK2;RP2;CDKL5;NDUFA10;PAPSS2;CHEK2;EGFR;PGK1;AK1;RAF1;PRKCG;INSR;LCK;CSF1R;RET;ROS1;PDGFRB;PRKAR1A;KIT;FGFR1;CDK4;SRC;BRAF;PHKG2;PDGFRA;PRKACA;ERBB3;FGFR4;JAK1;MAPK1;EPHA2;PKLR;AKT1;AKT2;TTK;GCK;KDR;MAP2K2;FLT3;BMPR1A;TGFBR1;PIK3CA;MTOR;ZAP70;CSNK1D;GALK1;RPS6KA3;JAK3;AK2;ALDH18A1;PRPS1;CSNK2A1;PRKDC;CDK6;MAP2K1;TEK;MVK;ACVR1;MERTK;ATM;DYRK1A;PRKG1;CDK13;PDK3;ERBB4;MYLK;…
Ligase	54	347	8024	986	10	6	SPOP;PRKN;TRIM37;FARS2;ASS1;PCCA;PC;HARS;DARS;GLUL;LIG1;CBL;WARS;CAD;ECHS1;CPS1;BRCA1;GARS;QARS;GSS;SARS;RARS;MARS;PRPS1;CUL4B;AUH;HIBCH;DARS2;HUWE1;MIB1;UBR1;RNF125;NEDD4L;UBE2T;LARS;WARS2;POLG2;STUB1;PDZRN3;YARS2;MID1;MTHFD1;VHL;FASN;UBE2B;AIMP1;CBLB;FBXO11;UBA3;TRIM63;RNF31;UBA5;SMURF2;FANCL
Lyase	40	993	6258	885	3	6	OGG1;CA12;SGPL1;MLYCD;CA1;CA2;ALDOA;ASL;ALDOB;CYP17A1;FH;UMPS;ALAD;ENO3;DDC;BCKDHB;CA4;TKT;ECHS1;ADSL;CTH;CA8;CBS;PCK1;HMGCL;INSL3;MVD;PTS;AUH;HIBCH;HOGA1;ENO2;PTHLH;FECH;APEX1;HMGCS2;GUCY1A3;ADCY10;PUS1;NFS1
Membrane Traffic Protein	21	96	2352	126	6	0	SEC24D;VAPB;SYT1;SNCA;PEX5;PEX3;SNAP25;STXBP2;BBS9;VPS33A;VPS35;ATG5;CHMP2B;SNX10;DYSF;SEC24B;SNAP29;PROS1;LMAN1;LRBA;AP1S3
Nucleic Acid Binding	258	2557	28496	4378	13	8	BRCA1;RNASET2;TERT;MEIS2;FOXP2;OGG1;PRPF4;PRPF3;TBX1;ACTN4;ORC4;RAD21;RNASEH1;NOL3;FLNB;CDC45;EED;BANF1;SF3B1;SNRNP200;RAD51D;RNASEH2A;PRPF6;PARN;HERC2;ESRRB;DDX58;EGFR;ESR1;ANG;NR3C1;RB1;ERCC1;NR3C2;RPSA;MRPL3;PDGFRB;AR;NR2F1;KIT;THRB;FGFR1;TOP1;VDR;PCNA;HARS;SKI;PEPD;UNG;HOXB1;DARS;PDGFRA;PRKACA;ERCC2;LIG1;HNF1A;MAOA;TNFAIP3;XPA;RPL10;EPHA2;PKLR;HOXA13;FUS;HNF1B;KDR;MAP2K2;EIF4A3;IGHMBP2;RPS19;…
Oxidoreductase	131	958	18016	3140	10	7	NDUFS8;PHYH;NDUFA1;PHGDH;NDUFS4;NDUFB3;SCO2;NDUFS7;NDUFS2;NDUFS6;NDUFS3;IDH1;SCO1;GLUD1;DHFR;CYB5R3;PAH;SOD1;CP;CYBB;ALDH2;CYP17A1;CYP11A1;MPO;UROD;PDHA1;CYC1;DBH;QDPR;DLD;PDHB;CYP19A1;CYP2C9;BCKDHA;CYBA;ETFA;UQCRB;HPGD;ACADS;TYRP1;CYP11B2;NDUFV2;NCF2;MAOA;GPD1;BCKDHB;HSD11B1;TKT;ALDH4A1;ECHS1;PYCR1;SPR;CPOX;ETFB;MDH2;ACADSB;ALDH1A3;XDH;TDO2;ALDH7A1;NDUFV1;PPOX;ALDH3A2;HSD17B4;SUOX;AKR1D1;AKR1C2;…
Phosphatase	21	144	2773	395	7	8	INPPL1;EPM2A;FBP1;ACP5;ENPP1;PPP2R1A;HINT1;PSPH;OCRL;PTPN12;PPP3CA;DUSP6;PPP1R15B;ACP6;INPP5E;PTPRF;DUT;PTEN;MTMR2;PNKP;ITPA
Protease	78	1491	12485	2649	12	11	TPP1;DHH;HTRA2;TLL1;MMP20;ZMPSTE24;STAMBP;F2;C1R;F9;F10;PLG;REN;TF;F11;PROC;CFI;CTSD;CAPN1;PRSS1;ELANE;MMP2;MME;F7;C1S;UCHL1;ACE;PEPD;ALAD;CAPN3;AGA;TNFAIP3;UQCRC2;CES1;CAD;CPS1;LONP1;ECE1;MMP13;PSEN1;USP11;CTSC;YARS;TAP1;PKD2;DPYS;IHH;SHH;CLPP;TAF2;ADAMTS13;HTRA1;OTULIN;PARK7;CTRC;ABCB6;CYLD;XPNPEP3;CTSF;MALT1;SPG7;ST14;HP;F12;CFB;KLKB1;BMP1;HGF;CPA1;PROZ;PSMB8;USP8;CTSK;ASRGL1;PCSK9;NCSTN;ADAM2…
Receptor	178	2186	23385	5870	11	10	AP4M1;BMPR1B;TNFRSF11B;XPO1;NPC1;COCH;TYROBP;CUBN;LRP6;ESRRB;F8;EGFR;PTH;IGF2;IL2RA;CD4;CD8A;TF;ESR1;NR3C1;ITGB3;ITGB2;INSR;THBD;CSF1R;GP1BA;UMOD;RHO;CD55;NR3C2;ITGA2B;RPSA;ROS1;PDGFRB;AR;NR2F1;KIT;THRB;FGFR1;VDR;F5;CD59;GP9;IFNGR1;FOLR1;ITGB4;PDGFRA;CTLA4;TSHR;CD36;IL7R;CHRNB2;ITGB6;TNFRSF1A;CD247;ERBB3;FGFR4;FSHR;IL4R;EDNRB;FAS;CD27;GABRB3;EPHA2;CSF2RB;KDR;FLT3;BMPR1A;TGFBR1;IFNGR2;CASR;DCC;TNF…
Signaling Molecule	134	1236	13438	3619	10	16	FGF10;DHH;TRIO;STAMBP;EFEMP2;F8;C3;C5;TGFB1;NGF;PDYN;FSHB;GH1;PTH;INS;IGF2;TNF;CD4;CD8A;FGA;FGB;FGG;APOH;FTL;EDN1;THBD;TGFB3;GHR;FGFR1;SFTPC;F5;CD59;CSF2RA;PDGFRA;EPCAM;PRLR;PLCG2;FLNA;KITLG;FGFR4;APC;CD40;CD40LG;FGF9;IL2RG;NTF4;FBN1;KDR;THPO;LEP;ETV6;GDF5;FASLG;PSEN1;ARHGDIA;SLURP1;FGF12;SH3BP2;JAG1;CRADD;NDP;ANK2;GHRHR;BAX;FADD;NOG;PKD2;TGFBI;ZNHIT3;MYLK;USH1G;HFE2;PHIP;EDA;IL17RA;IL17F;NODAL;C…
Transcription Factor	124	1521	7527	2739	13	9	RFXANK;MEIS2;KDM6A;TBX1;ZIC3;PQBP1;ESRRB;ESR1;NR3C1;RB1;NR3C2;AR;NR2F1;THRB;VDR;SKI;PEPD;HOXB1;HNF1A;PAX3;YY1;GTF2E2;HOXA13;CTNNB1;FUS;HNF1B;STAT3;ETV6;KDM5C;STAT1;GATA4;ATRX;NOTCH1;SOX2;SOX9;CTCF;NKX2-5;BRPF1;DLX5;MAX;SMAD3;TFAM;MEF2A;RELA;NOTCH2;SRY;RBPJ;PAX8;C1QBP;EP300;NR1H3;EIF2B5;ERCC8;NR5A1;SMAD4;ZMYND11;SIX1;TAF13;SMAD2;KLHL40;KANK2;TAF2;GTF2H5;CNOT9;CREBBP;THAP11;NSD1;PARK7;TBX5;FOXC2;SE…
Transfer/Carrier Protein	31	842	3529	1610	12	7	LRP6;APOC2;APOC3;RBP4;TTR;ALB;TF;PRKCG;RLBP1;GM2A;GIF;AKT1;AKT2;TTPA;HBB;HBG2;CYCS;HIKESHI;AKT3;FABP7;TIMM44;MOCS2;LDLR;SHBG;APOA4;PRKCA;HBG1;HBA2;UBA3;MASTL;UBA5
Transferase	212	2509	32215	6102	15	10	SULT2B1;BMPR1B;PIK3CD;KMT2D;CLIC2;MAP3K7;EED;RP2;CDKL5;B3GAT3;TRIM37;NDUFA10;PAPSS2;OTC;F13A1;PNP;HPRT1;EGFR;PGK1;AK1;APOA1;APOE;RAF1;LCAT;OAT;PRKCG;INSR;LCK;PYGL;CSF1R;RET;ROS1;PDGFRB;DLAT;KIT;UMPS;FGFR1;CDK4;ETFA;FDPS;BRAF;PHKG2;ACADS;PDGFRA;PRKACA;TAT;MAOA;ERBB3;BCKDHB;FGFR4;ACAT1;CAD;CHAT;MAPK1;EPHA2;TKT;ECHS1;PKLR;CPS1;AKT1;AKT2;ATIC;TTK;HMGCL;KDR;MAP2K2;FLT3;BMPR1A;TGFBR1;TALDO1;PIK3CA;MTOR…
Transporter	85	862	11939	3144	15	7	SLC9A3R1;UQCRQ;CASQ2;NPC1;CLIC2;ACTN4;CUBN;HCN1;NUP155;TRPA1;ABCA1;HBD;APOA1;APOE;APOC2;APOC3;PMP2;SLC4A1;TTR;FTL;CYC1;SLC2A1;CFTR;FOLR1;KCNE1;CHRNB2;MPZ;GABRB3;AQP1;ATP7B;NUP62;CASR;AQP2;SLC1A3;CHRNA4;STAR;KCNQ1;AQP5;NUP107;NPC2;ATP7A;GRIN1;KCNH2;GRIN2A;PKD2;STXBP2;FXN;GLRX5;NUP93;MCFD2;RYR2;VPS33A;SCN2A;MCOLN1;ABCG8;ABCG5;MMADHC;CNNM2;TRPV4;SCN3B;HCN4;TNPO3;KCNE2;CCS;KCNQ3;KCNQ2;TIMM44;SCN2B;CL…
